# Transcriptional Response to Tumor Mutational Burden Is Consistent Across Cancer Types

**DOI:** 10.64898/2026.08.27.744035

**Authors:** Karen Y. Shih, Onn Brandman, Monte M. Winslow, Dmitri A. Petrov

## Abstract

Tumor mutational burden (TMB) shapes tumor transcriptional state, but studies typically describe this response as an average effect pooled across cancer types. Whether that average reflects a consistent response present within individual cancer types, or is an artifact of merging heterogeneous, tissue-specific responses, remains unresolved. Here we analyze ∼9,100 tumors across 32 TCGA cancer types to test whether the transcriptional response to TMB is genuinely consistent across tissues. We construct a TMB axis score from TMB-associated genes upregulated with increasing TMB, yielding a sample-level measure of response strength, and subsequently decompose it at the component and pathway/complex levels. The pooled transcriptional response to TMB stays largely consistent within each cancer type, and no single cancer is driving the pooled signal. This consistency was also observed at the component and pathway/complex levels. These findings support TMB as a promising tissue-agnostic signature, with implications for tissue-agnostic therapeutic targeting.

**Summary:** Increasing tumor mutational burden (TMB) reflects the accumulation of mutations that impose a broad physiological burden on cancer cells, including increased DNA damage responses, protein misfolding, metabolic stress, and immune signaling. Here, we quantify TMB-associated transcriptional responses across and within cancer types to test whether this response is consistent. We construct a TMB axis score capturing genes upregulated with increasing TMB, generating a sample-level measure of response strength. Most cancer types exhibit a consistent response magnitude as TMB increases. TMB variance, more than sample size, constrains the detectability of this response within individual cancer types. Because baseline expression of TMB-associated genes differs across cancer types, pan-cancer comparisons can mask this signal. In contrast, within-cancer-type normalization reveals a transcriptional response spanning multiple cellular pathways that is consistent across cancer types despite differences in baseline gene expression.
