## Supplementary material for "Transcriptional Response to Tumor Mutational Burden Is Consistent Across Cancer Types": Table S1

cancer_type	complex	slope	slope_ci_low	slope_ci_high	n	complex_clean
ACC	antigen_processing_and_presentation	-0.29316458905502185	-1.301967091473832	0.7156379133637882	79	Antigen processing and presentation
ACC	cell_cycle	10.564239017036991	6.168099672007955	14.960378362066027	79	Cell cycle
ACC	dna_replication	3.9676886462454273	2.026444729886566	5.908932562604289	79	DNA replication
ACC	oxidative_phosphorylation	-0.8617353917697652	-2.0726897741117907	0.34921899057226025	79	Oxidative phosphorylation
ACC	ribosome_biogenesis_in_eukaryotes	2.3282041701954306	1.2493045350446168	3.407103805346244	79	Ribosome biogenesis in eukaryotes
ACC	spliceosome	4.765857130648176	2.6977518413790516	6.833962419917301	79	Spliceosome
BLCA	antigen_processing_and_presentation	1.125482994095688	0.34271280248442615	1.90825318570695	406	Antigen processing and presentation
BLCA	cell_cycle	6.434802264371659	4.506309294239487	8.36329523450383	406	Cell cycle
BLCA	dna_replication	3.061800246253842	2.0537648864589824	4.069835606048702	406	DNA replication
BLCA	oxidative_phosphorylation	0.8476869423637794	0.23177995772422078	1.463593927003338	406	Oxidative phosphorylation
BLCA	ribosome_biogenesis_in_eukaryotes	1.2914846539052496	0.6034015112445394	1.9795677965659597	406	Ribosome biogenesis in eukaryotes
BLCA	spliceosome	3.145895879072099	2.034450280811554	4.257341477332644	406	Spliceosome
BRCA	antigen_processing_and_presentation	1.6758897298842315	1.2681697561250593	2.0836097036434036	1018	Antigen processing and presentation
BRCA	cell_cycle	8.3650810410261	6.968602021820857	9.761560060231343	1018	Cell cycle
BRCA	dna_replication	3.0754306197228654	2.5134705959693115	3.637390643476419	1018	DNA replication
BRCA	oxidative_phosphorylation	1.959538779267148	1.5051675514660339	2.413910007068262	1018	Oxidative phosphorylation
BRCA	ribosome_biogenesis_in_eukaryotes	2.485453094816833	1.9654460797922568	3.0054601098414095	1018	Ribosome biogenesis in eukaryotes
BRCA	spliceosome	3.8867527918582976	3.159924254679487	4.613581329037109	1018	Spliceosome
CESC	antigen_processing_and_presentation	1.4530977414456996	0.4911805432851838	2.4150149396062153	286	Antigen processing and presentation
CESC	cell_cycle	1.3703679075446762	0.16904216385884308	2.5716936512305093	286	Cell cycle
CESC	dna_replication	-0.3272567099476654	-0.9885366408661096	0.33402322097077874	286	DNA replication
CESC	oxidative_phosphorylation	0.6508888655652577	-0.16534286980071322	1.4671206009312288	286	Oxidative phosphorylation
CESC	ribosome_biogenesis_in_eukaryotes	1.1040310679857313	0.29328770216453626	1.9147744338069264	286	Ribosome biogenesis in eukaryotes
CESC	spliceosome	0.5388905057498643	-0.5723975902967753	1.6501786017965039	286	Spliceosome
CHOL	antigen_processing_and_presentation	-1.0440071002783324	-3.552473085923277	1.464458885366612	36	Antigen processing and presentation
CHOL	cell_cycle	5.173042368701233	-1.8111785387955894	12.157263276198055	36	Cell cycle
CHOL	dna_replication	1.4434794546870955	-1.1499855187919543	4.036944428166145	36	DNA replication
CHOL	oxidative_phosphorylation	2.8144703839579908	-0.8044532279087115	6.433393995824693	36	Oxidative phosphorylation
CHOL	ribosome_biogenesis_in_eukaryotes	-0.12979115551824294	-2.374347685045233	2.114765374008747	36	Ribosome biogenesis in eukaryotes
CHOL	spliceosome	-0.2457029842552747	-4.079386309457513	3.587980340946964	36	Spliceosome
COAD	antigen_processing_and_presentation	2.410924671642539	1.9976271267718917	2.8242222165131863	401	Antigen processing and presentation
COAD	cell_cycle	2.7957592646252527	1.7910934390520548	3.8004250901984507	401	Cell cycle
COAD	dna_replication	1.3682110561897356	0.8309720666321081	1.905450045747363	401	DNA replication
COAD	oxidative_phosphorylation	0.7765083865362004	0.26563225978203076	1.28738451329037	401	Oxidative phosphorylation
COAD	ribosome_biogenesis_in_eukaryotes	0.45799144188807545	-0.14320021151487555	1.0591830952910264	401	Ribosome biogenesis in eukaryotes
COAD	spliceosome	1.5757683685573936	0.7410672287585451	2.410469508356242	401	Spliceosome
DLBC	antigen_processing_and_presentation	0.6255108742771567	-2.7051789417698577	3.956200690324171	37	Antigen processing and presentation
DLBC	cell_cycle	4.071307285577695	-2.186452230885399	10.329066802040789	37	Cell cycle
DLBC	dna_replication	2.3952480323859775	-1.6348619879921862	6.425358052764141	37	DNA replication
DLBC	oxidative_phosphorylation	1.2171452319804636	-3.7328099168322124	6.16710038079314	37	Oxidative phosphorylation
DLBC	ribosome_biogenesis_in_eukaryotes	3.086619711393042	-1.1060030731639108	7.279242495949995	37	Ribosome biogenesis in eukaryotes
DLBC	spliceosome	2.6818889373718524	-4.593793449510429	9.957571324254133	37	Spliceosome
ESCA	antigen_processing_and_presentation	-0.1213678625556702	-1.3766789002405455	1.133943175129205	183	Antigen processing and presentation
ESCA	cell_cycle	-1.2413233436801037	-4.280216117170705	1.7975694298104983	183	Cell cycle
ESCA	dna_replication	-1.5246461046948132	-3.431654444115364	0.3823622347257378	183	DNA replication
ESCA	oxidative_phosphorylation	0.659787654999594	-0.6585568772052179	1.978132187204406	183	Oxidative phosphorylation
ESCA	ribosome_biogenesis_in_eukaryotes	0.037122014731317994	-1.4082674403198312	1.4825114697824673	183	Ribosome biogenesis in eukaryotes
ESCA	spliceosome	-0.9983428831128521	-3.2440555455978526	1.247369779372148	183	Spliceosome
GBM	antigen_processing_and_presentation	0.02899325977454137	-0.7709417733794175	0.8289282929285002	151	Antigen processing and presentation
GBM	cell_cycle	3.3303010672455127	-0.09208118834764445	6.75268332283867	151	Cell cycle
GBM	dna_replication	1.465752241641741	-0.13151208176315832	3.0630165650466403	151	DNA replication
GBM	oxidative_phosphorylation	0.43022289448067774	-1.3405074477566017	2.200953236717957	151	Oxidative phosphorylation
GBM	ribosome_biogenesis_in_eukaryotes	0.22268432702798216	-0.8944211986712582	1.3397898527272225	151	Ribosome biogenesis in eukaryotes
GBM	spliceosome	0.7879652681022847	-1.1013642646741046	2.6772948008786743	151	Spliceosome
HNSC	antigen_processing_and_presentation	0.3599057246518697	-0.3702000516244824	1.0900115009282219	499	Antigen processing and presentation
HNSC	cell_cycle	0.767799635854006	-0.6274822725869886	2.1630815442950007	499	Cell cycle
HNSC	dna_replication	-0.17660159927750993	-1.0611722367312189	0.707969038176199	499	DNA replication
HNSC	oxidative_phosphorylation	0.2712327967091299	-0.4694460124283494	1.0119116058466093	499	Oxidative phosphorylation
HNSC	ribosome_biogenesis_in_eukaryotes	1.6048313250367658	0.9261629511712427	2.283499698902289	499	Ribosome biogenesis in eukaryotes
HNSC	spliceosome	1.2530144256296638	0.18144570254111203	2.3245831487182156	499	Spliceosome
KICH	antigen_processing_and_presentation	-0.3593783693051855	-2.001024889908812	1.282268151298441	66	Antigen processing and presentation
KICH	cell_cycle	20.549718803958292	14.645952716041213	26.45348489187537	66	Cell cycle
KICH	dna_replication	8.201722626154986	5.782040643491103	10.621404608818867	66	DNA replication
KICH	oxidative_phosphorylation	-1.368153118515447	-4.069491006496326	1.3331847694654322	66	Oxidative phosphorylation
KICH	ribosome_biogenesis_in_eukaryotes	3.977325232114835	1.9403613989307935	6.014289065298876	66	Ribosome biogenesis in eukaryotes
KICH	spliceosome	5.872598806611682	3.155280684359986	8.589916928863378	66	Spliceosome
KIRC	antigen_processing_and_presentation	1.966935779814465	1.0272491124983045	2.9066224471306255	367	Antigen processing and presentation
KIRC	cell_cycle	6.885803493168321	4.181911008383231	9.589695977953411	367	Cell cycle
KIRC	dna_replication	2.6853714214145867	1.5732958769554668	3.7974469658737067	367	DNA replication
KIRC	oxidative_phosphorylation	-2.237824085982477	-3.9990929910124398	-0.47655518095251415	367	Oxidative phosphorylation
KIRC	ribosome_biogenesis_in_eukaryotes	2.236251422536984	1.2138648805457486	3.2586379645282193	367	Ribosome biogenesis in eukaryotes
KIRC	spliceosome	1.608811747065865	0.08628962769772408	3.131333866434006	367	Spliceosome
KIRP	antigen_processing_and_presentation	-0.6047317804332646	-1.2087798874533284	-0.0006836734132008582	280	Antigen processing and presentation
KIRP	cell_cycle	-0.28396916631742286	-3.0258744859782505	2.4579361533434048	280	Cell cycle
KIRP	dna_replication	0.5539572118916956	-0.4214445633788675	1.5293589871622586	280	DNA replication
KIRP	oxidative_phosphorylation	-0.1779568158787227	-1.7427641337051485	1.3868505019477033	280	Oxidative phosphorylation
KIRP	ribosome_biogenesis_in_eukaryotes	-1.046806766825316	-2.0022807736339017	-0.09133276001673041	280	Ribosome biogenesis in eukaryotes
KIRP	spliceosome	-1.3145642547203442	-2.7100639726960436	0.08093546325535539	280	Spliceosome
LGG	antigen_processing_and_presentation	1.1540068598258415	0.6267863681794827	1.6812273514722003	512	Antigen processing and presentation
LGG	cell_cycle	12.241033900197976	9.766230614147156	14.715837186248796	512	Cell cycle
LGG	dna_replication	4.685066043247639	3.787960365718329	5.58217172077695	512	DNA replication
LGG	oxidative_phosphorylation	-0.31004050563673946	-0.9551114232553295	0.3350304119818506	512	Oxidative phosphorylation
LGG	ribosome_biogenesis_in_eukaryotes	2.649081956280071	2.0937309153803203	3.2044329971798216	512	Ribosome biogenesis in eukaryotes
LGG	spliceosome	4.505947419838398	3.456264575882299	5.555630263794496	512	Spliceosome
LIHC	antigen_processing_and_presentation	0.4359176575097304	-0.41464236960907724	1.286477684628538	358	Antigen processing and presentation
LIHC	cell_cycle	4.652648983375682	0.6215826138554874	8.683715352895877	358	Cell cycle
LIHC	dna_replication	2.831488597949313	1.1478659442538648	4.515111251644761	358	DNA replication
LIHC	oxidative_phosphorylation	1.3558107341752599	0.14011689972826336	2.5715045686222564	358	Oxidative phosphorylation
LIHC	ribosome_biogenesis_in_eukaryotes	1.8035331083145871	0.7051073100883756	2.9019589065407985	358	Ribosome biogenesis in eukaryotes
LIHC	spliceosome	3.168442447579605	1.2586170928093137	5.078267802349897	358	Spliceosome
LUAD	antigen_processing_and_presentation	0.7932735851918968	0.37219066707982634	1.2143565033039674	511	Antigen processing and presentation
LUAD	cell_cycle	9.351491747536215	7.852403541846566	10.850579953225864	511	Cell cycle
LUAD	dna_replication	3.7449165774506246	3.065535805370979	4.42429734953027	511	DNA replication
LUAD	oxidative_phosphorylation	1.211469163526202	0.6669025107011698	1.7560358163512344	511	Oxidative phosphorylation
LUAD	ribosome_biogenesis_in_eukaryotes	2.991369279024012	2.483536349211201	3.4992022088368233	511	Ribosome biogenesis in eukaryotes
LUAD	spliceosome	4.296683281699239	3.5538285216905585	5.039538041707919	511	Spliceosome
LUSC	antigen_processing_and_presentation	0.6548082528437233	-0.07544464541965012	1.385061151107097	483	Antigen processing and presentation
LUSC	cell_cycle	3.9211772577613457	2.618653006898712	5.2237015086239795	483	Cell cycle
LUSC	dna_replication	1.6981111435762568	0.9249316317001403	2.4712906554523735	483	DNA replication
LUSC	oxidative_phosphorylation	1.190217944466788	0.4076658445676742	1.9727700443659018	483	Oxidative phosphorylation
LUSC	ribosome_biogenesis_in_eukaryotes	1.6700983061127905	0.9647744731469481	2.375422139078633	483	Ribosome biogenesis in eukaryotes
LUSC	spliceosome	2.1951502587388787	1.182066816696366	3.2082337007813915	483	Spliceosome
MESO	antigen_processing_and_presentation	-2.5495194744955905	-4.714953008339321	-0.3840859406518602	82	Antigen processing and presentation
MESO	cell_cycle	8.744549004955255	2.784912331139849	14.70418567877066	82	Cell cycle
MESO	dna_replication	4.385261506306986	1.872636472876024	6.897886539737948	82	DNA replication
MESO	oxidative_phosphorylation	0.8692111799952246	-1.1571550483982618	2.8955774083887107	82	Oxidative phosphorylation
MESO	ribosome_biogenesis_in_eukaryotes	0.6703388771685624	-1.342495152484465	2.6831729068215897	82	Ribosome biogenesis in eukaryotes
MESO	spliceosome	2.361647357342702	-0.6478713335067154	5.371166048192119	82	Spliceosome
OV	antigen_processing_and_presentation	0.12419075199428013	-0.979490114948315	1.2278716189368752	207	Antigen processing and presentation
OV	cell_cycle	4.48597430282246	1.6219222661332635	7.350026339511657	207	Cell cycle
OV	dna_replication	2.058570778509807	0.6606273617724301	3.4565141952471836	207	DNA replication
OV	oxidative_phosphorylation	2.9449025572332226	1.2622936036157753	4.62751151085067	207	Oxidative phosphorylation
OV	ribosome_biogenesis_in_eukaryotes	1.9062097917881002	0.8364425073022008	2.975977076274	207	Ribosome biogenesis in eukaryotes
OV	spliceosome	3.380452406469431	1.4387572156456376	5.322147597293224	207	Spliceosome
PAAD	antigen_processing_and_presentation	-0.29571091032783636	-0.942883561847036	0.3514617411913633	170	Antigen processing and presentation
PAAD	cell_cycle	4.125971278750424	2.034265618151966	6.217676939348882	170	Cell cycle
PAAD	dna_replication	1.5195922617333661	0.6021661339387585	2.4370183895279736	170	DNA replication
PAAD	oxidative_phosphorylation	1.2923809691044634	0.45052684241280094	2.134235095796126	170	Oxidative phosphorylation
PAAD	ribosome_biogenesis_in_eukaryotes	1.0782760017340225	0.30727631764434227	1.8492756858237027	170	Ribosome biogenesis in eukaryotes
PAAD	spliceosome	2.1071762152675544	0.971260847331088	3.243091583204021	170	Spliceosome
PCPG	antigen_processing_and_presentation	-0.19278660409828594	-1.259130791647875	0.873557583451303	179	Antigen processing and presentation
PCPG	cell_cycle	4.350294420141146	1.0050002267666533	7.695588613515638	179	Cell cycle
PCPG	dna_replication	1.531170500890179	0.18745885457422573	2.874882147206132	179	DNA replication
PCPG	oxidative_phosphorylation	-0.7253539989958395	-2.1829153366107668	0.7322073386190877	179	Oxidative phosphorylation
PCPG	ribosome_biogenesis_in_eukaryotes	-0.2878228684622366	-1.2560386193939048	0.6803928824694315	179	Ribosome biogenesis in eukaryotes
PCPG	spliceosome	-0.04243007037693095	-1.5911026707098241	1.5062425299559623	179	Spliceosome
PRAD	antigen_processing_and_presentation	0.03147855796503253	-0.41337823171682175	0.4763353476468868	496	Antigen processing and presentation
PRAD	cell_cycle	7.279418454777755	5.673798997646037	8.885037911909473	496	Cell cycle
PRAD	dna_replication	1.89687906268793	1.2957546150778931	2.4980035102979667	496	DNA replication
PRAD	oxidative_phosphorylation	0.8640026473943581	0.22803122150380672	1.4999740732849094	496	Oxidative phosphorylation
PRAD	ribosome_biogenesis_in_eukaryotes	1.6685513969249153	1.1625882714519504	2.17451452239788	496	Ribosome biogenesis in eukaryotes
PRAD	spliceosome	1.17880133649557	0.35146627857750057	2.0061363944136397	496	Spliceosome
READ	antigen_processing_and_presentation	0.4278928115756886	-0.3150698367932977	1.1708554599446748	142	Antigen processing and presentation
READ	cell_cycle	2.2428782747685467	0.28605399936194753	4.199702550175146	142	Cell cycle
READ	dna_replication	0.777659533408454	-0.29559373758630625	1.8509128044032142	142	DNA replication
READ	oxidative_phosphorylation	-0.5100739870387333	-1.5460710876492847	0.525923113571818	142	Oxidative phosphorylation
READ	ribosome_biogenesis_in_eukaryotes	0.8063438381169536	-0.38461741592417753	1.9973050921580848	142	Ribosome biogenesis in eukaryotes
READ	spliceosome	1.2250598505328039	-0.4925754674326439	2.9426951684982514	142	Spliceosome
SARC	antigen_processing_and_presentation	1.3184315781323408	0.3838203276994858	2.2530428285651958	234	Antigen processing and presentation
SARC	cell_cycle	8.108801381369217	5.17107379757488	11.046528965163553	234	Cell cycle
SARC	dna_replication	3.517701171170037	2.083954419109589	4.951447923230485	234	DNA replication
SARC	oxidative_phosphorylation	0.5152156968354173	-0.6513361505645503	1.681767544235385	234	Oxidative phosphorylation
SARC	ribosome_biogenesis_in_eukaryotes	1.3460107178600311	0.17090872342813812	2.521112712291924	234	Ribosome biogenesis in eukaryotes
SARC	spliceosome	2.963140983455411	1.2446060594984347	4.681675907412387	234	Spliceosome
SKCM	antigen_processing_and_presentation	1.100744108289272	0.16864720217587037	2.0328410144026736	103	Antigen processing and presentation
SKCM	cell_cycle	2.6906740717735915	0.5784246504784374	4.802923493068746	103	Cell cycle
SKCM	dna_replication	1.0443645655523075	0.07758716280926181	2.011141968295353	103	DNA replication
SKCM	oxidative_phosphorylation	0.3196652940292342	-0.5666415635659063	1.2059721516243747	103	Oxidative phosphorylation
SKCM	ribosome_biogenesis_in_eukaryotes	0.889399961376097	-0.13545920621405627	1.9142591289662503	103	Ribosome biogenesis in eukaryotes
SKCM	spliceosome	0.9567703044336193	-0.13416785132059794	2.0477084601878364	103	Spliceosome
STAD	antigen_processing_and_presentation	1.6014232591414017	1.140493582206964	2.0623529360758397	412	Antigen processing and presentation
STAD	cell_cycle	6.165938299086929	4.987231768239943	7.344644829933915	412	Cell cycle
STAD	dna_replication	2.5712841584036146	1.9509734617599324	3.191594855047297	412	DNA replication
STAD	oxidative_phosphorylation	1.8064093648658828	1.261080840953404	2.3517378887783615	412	Oxidative phosphorylation
STAD	ribosome_biogenesis_in_eukaryotes	2.28255125846635	1.7309435443480596	2.83415897258464	412	Ribosome biogenesis in eukaryotes
STAD	spliceosome	2.8358583906497046	2.0076178976166164	3.664098883682793	412	Spliceosome
TGCT	antigen_processing_and_presentation	0.08576362682312125	-1.4489806441674744	1.6205078978137168	144	Antigen processing and presentation
TGCT	cell_cycle	2.3602231989410654	-2.3765688055885756	7.097015203470706	144	Cell cycle
TGCT	dna_replication	1.3285345580352217	-1.4009818886650953	4.058051004735539	144	DNA replication
TGCT	oxidative_phosphorylation	1.3205597953487804	-1.2242250595791861	3.865344650276747	144	Oxidative phosphorylation
TGCT	ribosome_biogenesis_in_eukaryotes	0.9376375090237856	-2.549309319265035	4.424584337312606	144	Ribosome biogenesis in eukaryotes
TGCT	spliceosome	3.163072105738747	-1.8962953147759993	8.222439526253494	144	Spliceosome
THCA	antigen_processing_and_presentation	-0.3009460631734401	-1.025799679816521	0.4239075534696407	490	Antigen processing and presentation
THCA	cell_cycle	1.7020007279530522	0.39144959977291616	3.0125518561331885	490	Cell cycle
THCA	dna_replication	0.7650431060591074	0.15963655190934878	1.370449660208866	490	DNA replication
THCA	oxidative_phosphorylation	1.0183472393427466	0.1630198370774265	1.8736746416080667	490	Oxidative phosphorylation
THCA	ribosome_biogenesis_in_eukaryotes	0.06580718987085164	-0.2743913859406336	0.4060057656823369	490	Ribosome biogenesis in eukaryotes
THCA	spliceosome	-0.049101267166435876	-0.7128144765893646	0.6146119422564927	490	Spliceosome
THYM	antigen_processing_and_presentation	1.9394610228622222	0.6256480337752695	3.253274011949175	119	Antigen processing and presentation
THYM	cell_cycle	-9.613931580897138	-15.447557691546335	-3.7803054702479404	119	Cell cycle
THYM	dna_replication	-4.324615691867171	-6.9069855623441265	-1.7422458213902159	119	DNA replication
THYM	oxidative_phosphorylation	-1.7219696401548934	-4.142033356759884	0.6980940764500978	119	Oxidative phosphorylation
THYM	ribosome_biogenesis_in_eukaryotes	0.011304047637500607	-1.44778288781637	1.4703909830913713	119	Ribosome biogenesis in eukaryotes
THYM	spliceosome	-6.99823851958729	-10.244094546381408	-3.7523824927931715	119	Spliceosome
UCEC	antigen_processing_and_presentation	0.8480509954511207	0.540740000418684	1.1553619904835575	516	Antigen processing and presentation
UCEC	cell_cycle	2.25765635484188	1.3564845775595582	3.158828132124202	516	Cell cycle
UCEC	dna_replication	1.279732643318757	0.8253399071287006	1.7341253795088134	516	DNA replication
UCEC	oxidative_phosphorylation	0.6613992473576591	0.32527408249650613	0.997524412218812	516	Oxidative phosphorylation
UCEC	ribosome_biogenesis_in_eukaryotes	0.16848343146182343	-0.19555861580391737	0.5325254787275642	516	Ribosome biogenesis in eukaryotes
UCEC	spliceosome	0.9003119202211489	0.2888187967488851	1.5118050436934127	516	Spliceosome
UCS	antigen_processing_and_presentation	2.5300391502216604	0.8077501000938487	4.2523282003494725	57	Antigen processing and presentation
UCS	cell_cycle	4.9883316352234495	1.4222270345599837	8.554436235886914	57	Cell cycle
UCS	dna_replication	3.144395975359245	0.709910503736749	5.578881446981741	57	DNA replication
UCS	oxidative_phosphorylation	2.931244735339447	0.1257013291289124	5.736788141549981	57	Oxidative phosphorylation
UCS	ribosome_biogenesis_in_eukaryotes	1.7098894747941373	-0.7179933540794181	4.137772303667693	57	Ribosome biogenesis in eukaryotes
UCS	spliceosome	2.0742124700188738	-1.7972013153944677	5.945626255432215	57	Spliceosome
UVM	antigen_processing_and_presentation	-0.6869192060168202	-3.1812707575548713	1.807432345521231	80	Antigen processing and presentation
UVM	cell_cycle	-1.7458279059588568	-8.488303941123064	4.99664812920535	80	Cell cycle
UVM	dna_replication	-0.20775007702078657	-2.155732067045819	1.740231913004246	80	DNA replication
UVM	oxidative_phosphorylation	-0.2218436213021424	-2.130677512953757	1.6869902703494721	80	Oxidative phosphorylation
UVM	ribosome_biogenesis_in_eukaryotes	-2.2196042562549367	-5.491680336076281	1.0524718235664077	80	Ribosome biogenesis in eukaryotes
UVM	spliceosome	-0.3849962423469787	-2.61461026680533	1.844617782111373	80	Spliceosome
