## Supplementary material for "Transcriptional Response to Tumor Mutational Burden Is Consistent Across Cancer Types": Table S2

cancer_type	complex	slope	slope_ci_low	slope_ci_high	n
ACC	19S Regulatory Particle	0.6095405515326907	-0.2045450241745872	1.4236261272399686	79
ACC	20S Core	0.5448033604155444	-0.26051745411034866	1.3501241749414374	79
ACC	Cytoplasmic Ribosomes	0.1644134928228868	0.0415721149804682	0.2872548706653054	79
ACC	ER Chaperones	0.18382602148514576	0.020009925967795383	0.34764211700249614	79
ACC	HSP 100	0.35634857628683186	-0.0319262963713271	0.7446234489449908	79
ACC	HSP 60	0.4169609341163583	-0.2954070353198706	1.1293289035525873	79
ACC	HSP 70	0.27076530957057837	-0.15381282246975897	0.6953434416109157	79
ACC	HSP 90	-0.33861890590503974	-0.5477667689792589	-0.12947104283082053	79
ACC	Mitochondrial Ribosomes	-0.3659119418607819	-2.112344492988954	1.3805206092673903	79
BLCA	19S Regulatory Particle	0.9905533672621237	0.5575390910065151	1.4235676435177322	406
BLCA	20S Core	0.693007457840799	0.27135715766679247	1.1146577580148054	406
BLCA	Cytoplasmic Ribosomes	-0.04244762755055117	-0.10249567521485964	0.0176004201137573	406
BLCA	ER Chaperones	0.022184894353249583	-0.07009010608441507	0.11445989479091423	406
BLCA	HSP 100	0.41145728766465844	0.2515203190596767	0.5713942562696401	406
BLCA	HSP 60	0.3888620457955436	0.055934677235013774	0.7217894143560735	406
BLCA	HSP 70	0.2976799333927669	0.09656750940555078	0.49879235737998295	406
BLCA	HSP 90	0.04597044979450007	-0.03887949453346776	0.1308203941224679	406
BLCA	Mitochondrial Ribosomes	1.8190791680176892	0.8635848394080688	2.7745734966273097	406
BRCA	19S Regulatory Particle	1.6184244722157315	1.3168728338114593	1.9199761106200037	1018
BRCA	20S Core	1.4605869139328813	1.1675416928606137	1.753632135005149	1018
BRCA	Cytoplasmic Ribosomes	0.012290196562003556	-0.031427532064340104	0.05600792518834722	1018
BRCA	ER Chaperones	0.25326922495701176	0.1829986502228398	0.32353979969118374	1018
BRCA	HSP 100	0.3623828241940447	0.24181903082056738	0.48294661756752205	1018
BRCA	HSP 60	1.082914764375626	0.8650519494205764	1.3007775793306757	1018
BRCA	HSP 70	0.32510476031020696	0.20304862510531835	0.4471608955150956	1018
BRCA	HSP 90	0.16672682712602166	0.10626809868478054	0.22718555556726278	1018
BRCA	Mitochondrial Ribosomes	2.7879294011342233	2.1102851192563588	3.465573683012088	1018
CESC	19S Regulatory Particle	0.16014910405250224	-0.3168906851443609	0.6371888932493653	286
CESC	20S Core	0.25487656820357485	-0.27755049275863175	0.7873036291657814	286
CESC	Cytoplasmic Ribosomes	0.07175653236329887	-0.0075363250429593825	0.15104938976955712	286
CESC	ER Chaperones	0.065962149667965	-0.05254871658609503	0.18447301592202503	286
CESC	HSP 100	0.210208625099291	0.04233856265254066	0.37807868754604135	286
CESC	HSP 60	0.4462741244276864	0.07032046503330458	0.8222277838220682	286
CESC	HSP 70	0.29107136855053334	0.10288572042663874	0.47925701667442794	286
CESC	HSP 90	0.05769556604013688	-0.03121098174185561	0.14660211382212937	286
CESC	Mitochondrial Ribosomes	0.6164851017309066	-0.5735961639598816	1.806566367421695	286
CHOL	19S Regulatory Particle	1.4607456372380303	-0.08684133941293082	3.0083326138889914	36
CHOL	20S Core	1.282594740773186	-0.4118807302284	2.977070211774772	36
CHOL	Cytoplasmic Ribosomes	-0.2029089359288473	-0.4957042104714678	0.08988633861377321	36
CHOL	ER Chaperones	0.2100262120353073	-0.1807006435062432	0.6007530675768578	36
CHOL	HSP 100	0.41660427682538215	-0.1880337716985857	1.02124232534935	36
CHOL	HSP 60	0.5415911878288029	-0.7443357082991384	1.8275180839567442	36
CHOL	HSP 70	0.33221841402499735	-0.6152779592828168	1.2797147873328116	36
CHOL	HSP 90	0.2773172819944552	-0.09493052630462945	0.6495650902935399	36
CHOL	Mitochondrial Ribosomes	3.2194851629636747	-1.0319814678592523	7.470951793786602	36
COAD	19S Regulatory Particle	0.5434345357033038	0.2667294128111809	0.8201396585954267	401
COAD	20S Core	0.589264399647431	0.2955695017333559	0.8829592975615062	401
COAD	Cytoplasmic Ribosomes	-0.01935315197583979	-0.06019574624137497	0.02148944228969539	401
COAD	ER Chaperones	0.11084773997012574	0.06542855040683648	0.156266929533415	401
COAD	HSP 100	0.28250203197169643	0.16002378264174136	0.40498028130165153	401
COAD	HSP 60	0.08897114075877294	-0.12822810229906945	0.3061703838166153	401
COAD	HSP 70	0.500042508184756	0.37976370463825754	0.6203213117312546	401
COAD	HSP 90	0.15702942611644582	0.09976667581883589	0.21429217641405576	401
COAD	Mitochondrial Ribosomes	0.7853707317658206	-0.046099308214505696	1.6168407717461468	401
DLBC	19S Regulatory Particle	0.4287062843246035	-1.9409587197717109	2.7983712884209178	37
DLBC	20S Core	0.6333634445855622	-2.670868824228651	3.9375957133997757	37
DLBC	Cytoplasmic Ribosomes	0.2715201982312345	-0.19036180780632184	0.7334022042687909	37
DLBC	ER Chaperones	-0.13338484078845406	-0.5579975453777585	0.2912278638008503	37
DLBC	HSP 100	0.18815185470424403	-0.7691528327577682	1.1454565421662564	37
DLBC	HSP 60	1.398409542149469	-0.5048532188304931	3.3016723031294313	37
DLBC	HSP 70	0.46329890448579947	-0.6391664945401544	1.5657643035117532	37
DLBC	HSP 90	0.2520578543775567	-0.22454480398236587	0.7286605127374792	37
DLBC	Mitochondrial Ribosomes	1.6141640670970347	-6.987610798727463	10.215938932921532	37
ESCA	19S Regulatory Particle	-0.514143228987438	-1.384572650710187	0.3562861927353108	183
ESCA	20S Core	-0.12587353006818727	-0.9698163851487599	0.7180693250123854	183
ESCA	Cytoplasmic Ribosomes	-0.04370528053921494	-0.15195258269918127	0.06454202162075137	183
ESCA	ER Chaperones	0.16139063775413906	-0.02253150194018594	0.34531277744846406	183
ESCA	HSP 100	0.037055155332961075	-0.2650165151149642	0.3391268257808863	183
ESCA	HSP 60	0.1609569408516119	-0.44632300387314805	0.7682368855763719	183
ESCA	HSP 70	-0.03766473682789617	-0.37327479006865505	0.2979453164128627	183
ESCA	HSP 90	0.087863965805805	-0.07918625303393412	0.2549141846455441	183
ESCA	Mitochondrial Ribosomes	0.30857166341795134	-1.6913057144955936	2.3084490413314964	183
GBM	19S Regulatory Particle	0.27987633933904194	-0.46252912205672253	1.0222818007348065	151
GBM	20S Core	0.06514922463520002	-0.9268466232670387	1.0571450725374387	151
GBM	Cytoplasmic Ribosomes	0.03913238022294052	-0.08735930754851992	0.16562406799440096	151
GBM	ER Chaperones	0.17727924220881736	-0.017499113722766024	0.37205759814040074	151
GBM	HSP 100	0.22557282081750607	-0.05657936038486727	0.5077250020198794	151
GBM	HSP 60	0.3136191319069056	-0.21242355837315885	0.83966182218697	151
GBM	HSP 70	0.42026110447216264	0.1442598676985452	0.69626234124578	151
GBM	HSP 90	0.0014813401355670067	-0.11689315992428959	0.11985584019542361	151
GBM	Mitochondrial Ribosomes	0.5600316258804444	-1.890861045566338	3.0109242973272266	151
HNSC	19S Regulatory Particle	0.43451391575001325	0.06339025913141161	0.8056375723686149	499
HNSC	20S Core	0.010771151489321142	-0.4741916513024139	0.49573395428105616	499
HNSC	Cytoplasmic Ribosomes	0.05179871363298297	-0.008426474004633741	0.11202390127059968	499
HNSC	ER Chaperones	-0.0071980779980723815	-0.09970529495887735	0.08530913896273258	499
HNSC	HSP 100	0.162038985722992	0.026594876622207664	0.29748309482377633	499
HNSC	HSP 60	0.4773512756109153	0.1924462108385796	0.762256340383251	499
HNSC	HSP 70	0.3445342339951381	0.19199282537165574	0.4970756426186205	499
HNSC	HSP 90	0.2095281060127257	0.12874176278360083	0.29031444924185057	499
HNSC	Mitochondrial Ribosomes	0.5491363393087813	-0.5993444596415071	1.6976171382590697	499
KICH	19S Regulatory Particle	0.192633146864255	-0.5881428693282721	0.9734091630567822	66
KICH	20S Core	1.142822062466204	0.2697791403531965	2.0158649845792116	66
KICH	Cytoplasmic Ribosomes	0.2988510524691865	0.07212307713021632	0.5255790278081567	66
KICH	ER Chaperones	0.7083948373937733	0.40332506360506104	1.0134646111824854	66
KICH	HSP 100	0.10005282925835618	-0.30890054354641716	0.5090062020631295	66
KICH	HSP 60	1.0088765111885576	0.03868691885198583	1.9790661035251293	66
KICH	HSP 70	0.6103756919058815	-0.10174007455062184	1.3224914583623848	66
KICH	HSP 90	0.18676654202182924	-0.11829808450787843	0.4918311685515369	66
KICH	Mitochondrial Ribosomes	0.7913155315409189	-1.676795201972268	3.2594262650541057	66
KIRC	19S Regulatory Particle	0.8188540351896835	0.11531779424819588	1.522390276131171	367
KIRC	20S Core	0.7355727938074111	-0.02206701691748314	1.4932126045323053	367
KIRC	Cytoplasmic Ribosomes	0.11973816795037716	-0.014538628888700098	0.2540149647894544	367
KIRC	ER Chaperones	0.3624506619769234	0.18935810830722463	0.5355432156466221	367
KIRC	HSP 100	0.12378495110158048	-0.2157421191996206	0.4633120214027816	367
KIRC	HSP 60	0.8681412432720633	0.420011005561761	1.3162714809823657	367
KIRC	HSP 70	0.2852818085328492	-0.04406417311709376	0.6146277901827921	367
KIRC	HSP 90	0.14354174389736354	0.01758894824732879	0.2694945395473983	367
KIRC	Mitochondrial Ribosomes	0.15544246924597585	-1.8703041785245011	2.181189117016453	367
KIRP	19S Regulatory Particle	-0.4046393676444591	-0.96646417088489	0.1571854355959717	280
KIRP	20S Core	-0.46138426534094973	-1.1012203514100913	0.17845182072819193	280
KIRP	Cytoplasmic Ribosomes	-0.09855040113442173	-0.19874726478942267	0.00164646252057922	280
KIRP	ER Chaperones	-0.02239784055130962	-0.14507737715249072	0.10028169604987149	280
KIRP	HSP 100	0.2361279065360915	-0.022184399536619492	0.4944402126088025	280
KIRP	HSP 60	-0.03740713597807099	-0.5418424443744195	0.46702817241827754	280
KIRP	HSP 70	-0.007572661916640827	-0.3477954022090394	0.3326500783757578	280
KIRP	HSP 90	0.11510722301910276	-0.02462054997133445	0.25483499600953996	280
KIRP	Mitochondrial Ribosomes	-0.9682417969334494	-2.7573997319096795	0.8209161380427807	280
LGG	19S Regulatory Particle	0.5263778771263297	0.25329682373143014	0.7994589305212292	512
LGG	20S Core	0.6057041654815101	0.2532033360423889	0.9582049949206313	512
LGG	Cytoplasmic Ribosomes	0.17426146319985436	0.10214735563081047	0.24637557076889827	512
LGG	ER Chaperones	0.2967825639056328	0.19401075116935482	0.39955437664191074	512
LGG	HSP 100	0.3544537467745207	0.23090192920528269	0.4780055643437587	512
LGG	HSP 60	0.40440874400208393	0.17725679489111917	0.6315606931130486	512
LGG	HSP 70	0.09281016076575616	-0.07807447621642266	0.263694797747935	512
LGG	HSP 90	-0.07036133886294457	-0.13504866371287388	-0.0056740140130152605	512
LGG	Mitochondrial Ribosomes	1.3011170420817093	0.5386551013164292	2.0635789828469893	512
LIHC	19S Regulatory Particle	1.5831499253075372	0.9787949095303122	2.1875049410847622	358
LIHC	20S Core	1.3293014687663878	0.6458758899314556	2.01272704760132	358
LIHC	Cytoplasmic Ribosomes	0.06129648871801507	-0.05702015872946844	0.17961313616549857	358
LIHC	ER Chaperones	0.2743315914236055	0.1495083257237533	0.3991548571234578	358
LIHC	HSP 100	0.3006634397965735	0.0790224510619213	0.5223044285312257	358
LIHC	HSP 60	0.4197141383420659	-0.08701699361851906	0.9264452703026509	358
LIHC	HSP 70	0.31680131846684734	0.020325541079831144	0.6132770958538636	358
LIHC	HSP 90	0.09657631842161166	-0.04386358674611812	0.23701622358934143	358
LIHC	Mitochondrial Ribosomes	2.4072236297978393	0.8483375704876748	3.966109689108004	358
LUAD	19S Regulatory Particle	1.5435976968691907	1.214975639009427	1.8722197547289543	511
LUAD	20S Core	0.9653320499814524	0.628624420308115	1.3020396796547897	511
LUAD	Cytoplasmic Ribosomes	0.024858834890848662	-0.02045560743893287	0.07017327722063019	511
LUAD	ER Chaperones	0.12791287599315193	0.07624290992826324	0.17958284205804062	511
LUAD	HSP 100	0.3868366347028758	0.2815671271752787	0.49210614223047294	511
LUAD	HSP 60	1.0709762921123531	0.830343304106804	1.3116092801179022	511
LUAD	HSP 70	0.39132587595032187	0.26888815536776994	0.5137635965328737	511
LUAD	HSP 90	0.14100550151655705	0.08373853904694414	0.19827246398616996	511
LUAD	Mitochondrial Ribosomes	2.808326871091325	1.992421245296722	3.624232496885928	511
LUSC	19S Regulatory Particle	1.0421822877123514	0.5643361980224431	1.5200283774022598	483
LUSC	20S Core	0.9045413619504691	0.43860703622467784	1.3704756876762603	483
LUSC	Cytoplasmic Ribosomes	0.061010140472501556	0.0028500666909702516	0.11917021425403286	483
LUSC	ER Chaperones	0.15457127448782962	0.05256328808880588	0.25657926088685334	483
LUSC	HSP 100	0.18577499756189678	0.019676467760792904	0.35187352736300065	483
LUSC	HSP 60	0.7159202697955481	0.39418964103683246	1.0376508985542638	483
LUSC	HSP 70	0.31452468182287635	0.15111036191014612	0.47793900173560655	483
LUSC	HSP 90	0.12601226325838188	0.04885010391726098	0.2031744225995028	483
LUSC	Mitochondrial Ribosomes	2.385723614546262	1.2085764935440204	3.562870735548503	483
MESO	19S Regulatory Particle	0.6620300451454194	-0.7373936833563054	2.0614537736471443	82
MESO	20S Core	0.3693375037519186	-1.0453801381015984	1.7840551456054357	82
MESO	Cytoplasmic Ribosomes	0.13713866643145126	-0.03351864582339606	0.3077959786862986	82
MESO	ER Chaperones	0.02037553134016476	-0.30792651901093027	0.34867758169125984	82
MESO	HSP 100	-0.032533598881870636	-0.4151319302660724	0.35006473250233117	82
MESO	HSP 60	0.8174172311964296	-0.014502479985667893	1.6493369423785271	82
MESO	HSP 70	-0.07172207451625545	-0.6609994993435551	0.5175553503110442	82
MESO	HSP 90	0.19798071595831798	-0.027213505389060533	0.4231749373056965	82
MESO	Mitochondrial Ribosomes	2.6731494697217157	-0.1679483919974376	5.514247331440869	82
OV	19S Regulatory Particle	1.6245189933733646	0.8332752478270541	2.415762738919675	207
OV	20S Core	1.5020842385660707	0.6110720540923826	2.3930964230397587	207
OV	Cytoplasmic Ribosomes	-0.04997142419515178	-0.17042972281003277	0.07048687441972923	207
OV	ER Chaperones	0.09802831367217772	-0.03415839506200315	0.2302150224063586	207
OV	HSP 100	0.10902848015399733	-0.19673731435058603	0.41479427465858065	207
OV	HSP 60	0.745518321190774	0.275421190300203	1.215615452081345	207
OV	HSP 70	0.4972450377660409	0.20326157292746783	0.791228502604614	207
OV	HSP 90	-0.012243139354262604	-0.15308261657775463	0.12859633786922942	207
OV	Mitochondrial Ribosomes	3.776639690903346	1.5848878836217875	5.968391498184904	207
PAAD	19S Regulatory Particle	1.0319941213993835	0.5814985158277599	1.4824897269710071	170
PAAD	20S Core	0.8430768348656537	0.36893785255379513	1.3172158171775121	170
PAAD	Cytoplasmic Ribosomes	0.06705382309841354	-0.014833069038170568	0.14894071523499763	170
PAAD	ER Chaperones	0.21206644969938854	0.10797097024216067	0.3161619291566164	170
PAAD	HSP 100	0.20059605585834817	0.033975961406063016	0.3672161503106333	170
PAAD	HSP 60	0.5868493298654789	0.2501585436069305	0.9235401161240273	170
PAAD	HSP 70	0.21389459815678843	-0.02850574459630048	0.4562949409098773	170
PAAD	HSP 90	0.221779503990967	0.12096914104315507	0.3225898669387789	170
PAAD	Mitochondrial Ribosomes	2.1084515621961457	0.8975921276248922	3.319310996767399	170
PCPG	19S Regulatory Particle	-0.07145108446659726	-0.775670819806709	0.6327686508735146	179
PCPG	20S Core	-0.06441939604883035	-0.9239860656005785	0.7951472735029177	179
PCPG	Cytoplasmic Ribosomes	-0.08133627547158384	-0.23199396516861098	0.0693214142254433	179
PCPG	ER Chaperones	-0.045550981489502596	-0.2300405387414746	0.1389385757624694	179
PCPG	HSP 100	-0.20921374223357578	-0.571748313951415	0.15332082948426348	179
PCPG	HSP 60	-0.3176667183253253	-0.9133871242466973	0.2780536875960468	179
PCPG	HSP 70	-0.06085129509269783	-0.6925913322169013	0.5708887420315056	179
PCPG	HSP 90	-0.030213889749457597	-0.1950070360891798	0.1345792565902646	179
PCPG	Mitochondrial Ribosomes	-1.6561033401928076	-3.7816034939279883	0.46939681354237317	179
PRAD	19S Regulatory Particle	0.4355764914639501	0.12069344483051653	0.7504595380973837	496
PRAD	20S Core	0.3862418547402827	0.015511382023112419	0.756972327457453	496
PRAD	Cytoplasmic Ribosomes	0.10883866365502057	0.0428810582667187	0.17479626904332243	496
PRAD	ER Chaperones	0.11520067613683643	0.04392162389746672	0.18647972837620613	496
PRAD	HSP 100	0.37828636595345566	0.24667969737070305	0.5098930345362083	496
PRAD	HSP 60	0.8543542408143486	0.5845669906951771	1.1241414909335201	496
PRAD	HSP 70	0.23524399629319792	0.051202929127858315	0.41928506345853755	496
PRAD	HSP 90	0.13271096257506867	0.05204820306082532	0.21337372208931205	496
PRAD	Mitochondrial Ribosomes	1.8223574581032973	0.9035163540790702	2.7411985621275243	496
READ	19S Regulatory Particle	0.20231799634530348	-0.3371422901925989	0.7417782828832058	142
READ	20S Core	-0.15064398672046145	-0.7325554578987863	0.43126748445786345	142
READ	Cytoplasmic Ribosomes	-0.11290966024954067	-0.1895579912264654	-0.03626132927261594	142
READ	ER Chaperones	0.07018756904180688	-0.025800555825316415	0.16617569390893017	142
READ	HSP 100	0.31722514586832684	0.10195847356883533	0.5324918181678183	142
READ	HSP 60	0.21095926108711807	-0.2162153070668472	0.6381338292410833	142
READ	HSP 70	0.42152822576517274	0.12966716072935014	0.7133892908009953	142
READ	HSP 90	0.16615569956895515	0.028615705093734206	0.30369569404417607	142
READ	Mitochondrial Ribosomes	-0.9384348940434426	-2.6023473446730723	0.7254775565861871	142
SARC	19S Regulatory Particle	1.3379865946856517	0.6731831071229503	2.002790082248353	234
SARC	20S Core	0.8855609769873741	0.160727345447792	1.6103946085269563	234
SARC	Cytoplasmic Ribosomes	-0.05746892154946577	-0.17180421242445512	0.05686636932552358	234
SARC	ER Chaperones	0.27557563759175574	0.11046887942587907	0.4406823957576324	234
SARC	HSP 100	0.44180629700806906	0.20420919937444382	0.6794033946416943	234
SARC	HSP 60	0.29732568858190234	-0.1816513157357788	0.7763026928995835	234
SARC	HSP 70	0.612634585346197	0.3414283572790248	0.8838408134133691	234
SARC	HSP 90	0.09645342669126163	-0.03333524720274415	0.2262421005852674	234
SARC	Mitochondrial Ribosomes	1.5873858698886447	-0.05092000003342401	3.2256917398107134	234
SKCM	19S Regulatory Particle	0.36255109800645274	-0.17518176102636168	0.9002839570392671	103
SKCM	20S Core	0.17618695282918392	-0.2833927480979397	0.6357666537563075	103
SKCM	Cytoplasmic Ribosomes	-0.10391724282733701	-0.20151425711718707	-0.006320228537486941	103
SKCM	ER Chaperones	0.051923248092288196	-0.05969586585666807	0.16354236204124445	103
SKCM	HSP 100	0.03970901673573243	-0.20972843240228953	0.28914646587375437	103
SKCM	HSP 60	0.16475988667457772	-0.1721716728632172	0.5016914462123726	103
SKCM	HSP 70	0.29788695597212683	-0.009188677100378517	0.6049625890446322	103
SKCM	HSP 90	0.0466925506023223	-0.07580932844453465	0.16919442964917925	103
SKCM	Mitochondrial Ribosomes	0.3608101017662584	-0.7447057865977238	1.4663259901302406	103
STAD	19S Regulatory Particle	0.9262893498265056	0.6316026797729939	1.2209760198800172	412
STAD	20S Core	1.1606979454701905	0.842362316076422	1.479033574863959	412
STAD	Cytoplasmic Ribosomes	0.08236668410523573	0.04093052747297279	0.12380284073749867	412
STAD	ER Chaperones	0.20503732011672596	0.1496781470978194	0.2603964931356325	412
STAD	HSP 100	0.42387989839437423	0.3050791699715426	0.5426806268172059	412
STAD	HSP 60	0.9176942102556642	0.6887273711159343	1.1466610493953941	412
STAD	HSP 70	0.5473269668175589	0.41970401467295515	0.6749499189621626	412
STAD	HSP 90	0.22043095560611609	0.15780647562136496	0.2830554355908672	412
STAD	Mitochondrial Ribosomes	2.9003570825428033	2.100841502678105	3.699872662407502	412
TGCT	19S Regulatory Particle	1.0541195018039635	-0.85860190647731	2.966840910085237	144
TGCT	20S Core	1.095082770088546	-0.8074345341748992	2.997600074351991	144
TGCT	Cytoplasmic Ribosomes	0.07248186743829893	-0.09192242826706412	0.23688616314366198	144
TGCT	ER Chaperones	-0.008840989042127205	-0.19569008557610984	0.17800810749185542	144
TGCT	HSP 100	0.11314222446493485	-0.6490836209910156	0.8753680699208852	144
TGCT	HSP 60	0.5637192110318865	-1.0064149157342321	2.133853337798005	144
TGCT	HSP 70	0.19972494388091214	-0.6998719633287338	1.099321851090558	144
TGCT	HSP 90	0.07835962853479264	-0.2406979297803751	0.3974171868499604	144
TGCT	Mitochondrial Ribosomes	2.6159656649781455	-1.7133260684643767	6.945257398420668	144
THCA	19S Regulatory Particle	0.353112329304611	0.08819566391019629	0.6180289946990257	490
THCA	20S Core	0.3787907196874529	-0.00511080468858921	0.7626922440634951	490
THCA	Cytoplasmic Ribosomes	0.034035871828336645	-0.025910944761223798	0.09398268841789709	490
THCA	ER Chaperones	0.03367546958211246	-0.042730380688018384	0.11008131985224331	490
THCA	HSP 100	0.2747324305886943	0.14490494230347944	0.40455991887390913	490
THCA	HSP 60	0.2596167320113534	0.08267681608999738	0.4365566479327094	490
THCA	HSP 70	-0.08174630091763797	-0.2915760210922465	0.1280834192569706	490
THCA	HSP 90	-0.03997533442827042	-0.1029516866283647	0.023001017771823853	490
THCA	Mitochondrial Ribosomes	1.183429557723268	0.26991078093241205	2.096948334514124	490
THYM	19S Regulatory Particle	-0.8109085702898543	-1.8204311998219729	0.19861405924226438	119
THYM	20S Core	-1.5874349805039285	-2.9896899692830803	-0.18517999172477673	119
THYM	Cytoplasmic Ribosomes	-0.03289130649101531	-0.2249822861697845	0.15919967318775385	119
THYM	ER Chaperones	0.22401349384564662	0.049492691517069726	0.39853429617422353	119
THYM	HSP 100	0.15221299743768724	-0.23942546814495486	0.5438514630203293	119
THYM	HSP 60	0.13174894671653764	-0.5432433648249708	0.806741258258046	119
THYM	HSP 70	0.7122700330418097	0.3349185794507628	1.0896214866328566	119
THYM	HSP 90	0.3269741863246572	0.1516319843116471	0.5023163883376673	119
THYM	Mitochondrial Ribosomes	-1.2372295662142758	-4.269866813879944	1.7954076814513928	119
UCEC	19S Regulatory Particle	0.24463131045283426	0.021065386329057023	0.4681972345766115	516
UCEC	20S Core	0.24156739417907983	0.02800065460903084	0.4551341337491288	516
UCEC	Cytoplasmic Ribosomes	-0.008462572949527873	-0.0367624489250219	0.019837303025966153	516
UCEC	ER Chaperones	0.008630290774125348	-0.02651923267998041	0.0437798142282311	516
UCEC	HSP 100	0.28699221182202284	0.2053146938429031	0.36866972980114254	516
UCEC	HSP 60	0.12424635410476989	-0.024922727787035914	0.2734154359965757	516
UCEC	HSP 70	0.22828659981656121	0.13023840343249354	0.3263347962006289	516
UCEC	HSP 90	0.048447796710345783	0.008359604396696793	0.08853598902399477	516
UCEC	Mitochondrial Ribosomes	0.5832912111678541	0.09776626078557299	1.0688161615501353	516
UCS	19S Regulatory Particle	0.5050830052791813	-0.8677602592968787	1.8779262698552412	57
UCS	20S Core	1.2858705640277819	-0.17933195416953018	2.751073082225094	57
UCS	Cytoplasmic Ribosomes	0.11944552703797853	-0.10145241996528259	0.34034347404123966	57
UCS	ER Chaperones	0.28054077626774043	0.032116916468569345	0.5289646360669116	57
UCS	HSP 100	0.6225654326585375	0.1327385968032853	1.1123922685137897	57
UCS	HSP 60	0.5587377744287408	-0.4445000592661096	1.5619756081235914	57
UCS	HSP 70	0.5609952144794981	-0.03905932135471091	1.161049750313707	57
UCS	HSP 90	0.29418089298953587	0.05089415855333487	0.5374676274257368	57
UCS	Mitochondrial Ribosomes	3.0112997793405296	-0.4506506893505917	6.4732502480316505	57
UVM	19S Regulatory Particle	-0.8124655277896541	-2.2002331580931433	0.5753021025138353	80
UVM	20S Core	-0.8797710829984902	-2.305131821346775	0.5455896553497943	80
UVM	Cytoplasmic Ribosomes	0.13584905393192664	-0.09882687338278978	0.37052498124664307	80
UVM	ER Chaperones	-0.085428645387013	-0.34292647593548337	0.17206918516145736	80
UVM	HSP 100	0.029161740803579354	-0.47884809357961866	0.5371715751867774	80
UVM	HSP 60	0.087283151938505	-0.7781815097220612	0.9527478135990712	80
UVM	HSP 70	-0.4187463880360833	-1.4404729621103411	0.6029801860381745	80
UVM	HSP 90	-0.02488481818324137	-0.383955802643141	0.3341861662766582	80
UVM	Mitochondrial Ribosomes	-1.527000549282663	-4.288522127984598	1.2345210294192723	80
